# O-Pair Search with MetaMorpheus for O-glycopeptide Characterization

**DOI:** 10.1101/2020.05.18.102327

**Authors:** Lei Lu, Nicholas M. Riley, Michael R. Shortreed, Carolyn R. Bertozzi, Lloyd M. Smith

**Affiliations:** Department of Chemistry, University of Wisconsin, Madison, WI 53706; Department of Chemistry, University of Stanford, Stanford CA 94305; Howard Hughes Medical Institute, Stanford CA 94305

## Abstract

We report O-Pair Search, a new approach to identify O-glycopeptides and localize O-glycosites. Using paired collision- and electron-based dissociation spectra, O-Pair Search identifies O-glycopeptides using an ion-indexed open modification search and localizes O-glycosites using graph theory and probability-based localization. O-Pair Search reduces search times more than 2,000-fold compared to current O-glycopeptide processing software, while defining O-glycosite localization confidence levels and generating more O-glycopeptide identifications. O-Pair Search is freely available: https://github.com/smith-chem-wisc/MetaMorpheus.
