## Supplementary material for "O-Pair Search with MetaMorpheus for O-glycopeptide Characterization": SuppData_NumOfGlycans_Glycosites

### Sheet: Summary
O-Pair Search with MetaMorpheus for O-glycopeptide Characterization
Lei Lu#, Nicholas M. Riley#, Michael R. Shortreed, Carolyn R. Bertozzi, Lloyd M. Smith*
This file provides glycosites identified in the searches described below.
All searches here were performed with a FASTA file with four mucin standards known to be in the sample and a glycan database of 12 common O-glycans.
Both databases are provided as supplementary files included with the manuscript.
Columns provide Uniprot Accession numbers, the O-glycosite identified, the number of glycans localized at that site, and the glycans localized there
Glycan identifications are coded with the number of Hexose (H), HexNAc (N), Fucose (F), and Sialic Acid (A) residues
Tab	Description
O-Pair 2glycans	Glycosites from O-Pair Search when allowing 2 glycans per peptide.
O-Pair 3glycans	Glycosites from O-Pair Search when allowing 3 glycans per peptide.
O-Pair 4glycans	Glycosites from O-Pair Search when allowing 4 glycans per peptide.
O-Pair 5glycans	Glycosites from O-Pair Search when allowing 5 glycans per peptide.
O-Pair 6glycans	Glycosites from O-Pair Search when allowing 6 glycans per peptide.
O-Pair 7glycans	Glycosites from O-Pair Search when allowing 7 glycans per peptide.
O-Pair 8glycans	Glycosites from O-Pair Search when allowing 8 glycans per peptide.

### Sheet: O-Pair 2glycans
Protein Accession	Modification Site	Localized Glycan Number	Localized Glycans
P07359	245	1	N1
P07359	251	1	N1
P07359	464	1	H1N1A1
P07359	465	2	H1N1A2,H1N1A1
P07359	466	5	H1N1A1,H1N1,H2N2A1F1,N1,H1N1A2
P07359	470	2	H2N2A2,H1N2A1
P07359	475	2	H1N1A2,H1N1A1
P07359	478	2	H1N1A2,H2N2A1
P16150	127	2	H2N2,H1N1
P16150	142	1	H1N1
P16150	16	1	H1N1A1
P16150	17	3	H1N1,H1N1A1,H1N1A2
P16150	189	4	H1N1,H1N1A1,H1N1A2,N1
P16150	190	3	H1N1,H1N1A2,H1N1A1
P16150	192	2	H1N2,H1N1A2
P16150	196	5	H1N1A1,N1,H1N2,H1N1,H2N2A2
P16150	197	6	H1N1,H1N1A1,N1,H2N2,N1A1,H2N2A2
P16150	200	1	H2N2A1F1
P16150	205	1	H1N1
P16150	214	1	N1
P16150	216	1	N1
P16150	218	3	H1N1,N1,H1N1A1
P16150	219	2	H1N1,H1N1A1
P16150	222	2	H1N1,N1A1
P16150	223	5	H1N1,H1N1A2,H1N1A1,N1A1,H2N2A1
P16150	27	2	H1N1A2,N1A1
P16150	28	1	N1A1
P16150	3	1	H2N2A1
P16150	68	1	H1N1
P16150	7	3	H1N1,H1N1A1,H1N1A2
P16150	74	2	H1N1A1,H1N1A2
P16150	75	2	H1N1A2,H1N1
P16150	80	1	N1
Q14242	105	1	N1
Q14242	259	1	H2N2A2F1
Q14242	260	1	H1N1A1
Q14242	269	7	N1,H1N1A1,H2N2A1,H2N2,H2N2A2F1,H1N1,H1N2
Q14242	271	2	N1,H2N2
Q14242	272	3	N1,H2N2,H2N2A1
Q14242	274	8	N1,H1N1,H2N2A1,H2N2A2F1,H1N2A1,H1N1A1,H2N2,H2N2A1F1
Q14242	49	1	N1
Q14242	52	1	N1
Q14242	59	1	H1N1
Q14242	63	2	N1,H1N1
Q14242	64	3	N1,H1N1,H1N1A1
Q14242	82	1	N1
Q14242	85	2	N1,N1A1
Q14242	86	4	N1,H1N1A2,H1N1A1,H2N2A2F1
Q8WXI7.3	102	1	H1N1A2
Q8WXI7.3	108	1	H1N1A1
Q8WXI7.3	114	1	H1N1A1
Q8WXI7.3	356	1	H1N2A1
Q8WXI7.3	369	1	H1N2A1
Q8WXI7.3	394	2	H2N2A1F1,N1A1
Q8WXI7.3	409	3	H1N1A1,N1,H1N1
Q8WXI7.3	415	4	H1N1A1,H1N1,N1,H1N1A2
Q8WXI7.3	417	1	H1N1A1
Q8WXI7.3	420	1	H1N1
Q8WXI7.3	425	2	H1N1A1,H1N1
Q8WXI7.3	435	1	H2N2A2F1
Q8WXI7.3	439	1	H1N2A1
Q8WXI7.3	441	1	H1N2A1
Q8WXI7.3	556	1	H1N1A2
Q8WXI7.3	563	1	H2N2
Q8WXI7.3	568	1	H2N2
Q8WXI7.3	64	1	H1N1A2
Q8WXI7.3	692	5	N1,H1N1A1,H1N1,H1N1A2,H2N2A2
Q8WXI7.3	693	1	H2N2A2
Q8WXI7.3	708	1	H1N2A1
Q8WXI7.3	709	2	H1N1A2,H1N2A1
Q8WXI7.3	723	1	H2N2
Q8WXI7.3	730	2	H2N2A1F1,H2N2A1
Q8WXI7.3	946	1	N1A1
Q8WXI7.3	957	1	N1
Q8WXI7.3	971	1	H1N1A2
Q8WXI7.3	976	1	H1N1A1

### Sheet: O-Pair 3glycans
Protein Accession	Modification Site	Localized Glycan Number	Localized Glycans
P07359	245	1	N1
P07359	251	2	N1,H2N2A1F1
P07359	464	1	H1N1A1
P07359	465	2	H1N1A2,H1N1A1
P07359	466	5	H1N1A1,H1N1,H2N2A1F1,N1,H1N1A2
P07359	470	10	N1,N1A1,H2N2A1F1,H2N2A2,H1N2,H1N2A1,H2N2A1,H1N1,H1N1A1,H2N2
P07359	474	5	N1,N1A1,H1N2,H1N1,H2N2
P07359	475	5	H2N2A1F1,N1A1,H1N2,H1N1A1,H1N1A2
P07359	478	7	H1N1A2,N1A1,H2N2A2,H2N2A1,H2N2A2F1,H2N2A1F1,H1N2A1
P16150	1	1	H1N1
P16150	102	1	H2N2
P16150	105	1	H1N1
P16150	108	1	H2N2
P16150	110	1	H2N2A2F1
P16150	127	2	H1N1,N1
P16150	128	2	H1N1,H1N1A1
P16150	133	1	H1N1
P16150	134	1	H1N1
P16150	142	1	H1N1
P16150	16	1	H1N1A1
P16150	17	3	H1N1,H1N1A1,H1N1A2
P16150	189	5	H1N1,H1N1A1,H1N1A2,N1,N1A1
P16150	190	3	H1N1,H1N1A2,H1N1A1
P16150	192	2	H1N2,H1N1A2
P16150	196	5	H1N1,N1,H1N2,H1N1A2,H1N1A1
P16150	197	6	H1N1,H1N1A1,N1,H1N1A2,N1A1,H2N2A1F1
P16150	200	1	H2N2A1F1
P16150	205	1	H1N1
P16150	206	2	H1N1,H1N1A2
P16150	210	1	N1
P16150	211	1	N1
P16150	214	2	N1,N1A1
P16150	216	2	N1,H1N2
P16150	217	1	N1
P16150	218	4	H1N1,N1,H1N1A1,H1N2
P16150	219	2	H1N1,H1N1A1
P16150	222	4	H1N1,H1N2,N1,N1A1
P16150	223	6	H1N1,H1N1A2,H1N1A1,H2N2A1F1,N1,N1A1
P16150	233	2	H1N2,H1N1A2
P16150	27	2	H1N1A2,N1A1
P16150	28	1	N1A1
P16150	3	1	H1N1A1
P16150	317	1	N1A1
P16150	318	1	N1A1
P16150	68	1	H1N1
P16150	7	3	H1N1,H1N1A1,H1N1A2
P16150	74	3	H1N1,H1N1A1,H1N1A2
P16150	75	2	H1N1,H1N1A2
P16150	80	1	N1
P16150	9	1	H1N1
P16150	90	1	N1
P16150	94	1	N1
Q14242	105	1	N1
Q14242	131	1	N1
Q14242	145	1	N1
Q14242	146	1	H1N2
Q14242	245	1	H2N2
Q14242	259	1	H2N2A2F1
Q14242	260	1	H1N1A1
Q14242	269	7	N1,H1N1A1,H2N2A1,H2N2,H2N2A2F1,H1N1,H1N2
Q14242	271	2	N1,H2N2
Q14242	272	3	N1,H2N2,H2N2A1
Q14242	274	8	N1,H1N1,H2N2A1,H2N2A2F1,H1N2A1,H1N1A1,H2N2,H2N2A1F1
Q14242	49	1	N1
Q14242	52	1	N1
Q14242	59	2	N1,H1N1
Q14242	62	1	N1
Q14242	63	2	N1,H1N1
Q14242	64	3	N1,H1N1,H1N1A1
Q14242	72	1	N1
Q14242	73	1	N1
Q14242	82	1	N1
Q14242	85	2	N1,N1A1
Q14242	86	4	N1,H1N1A2,H1N1A1,H2N2A2F1
Q8WXI7.3	102	1	H1N1A2
Q8WXI7.3	108	1	H1N1A1
Q8WXI7.3	113	1	H1N1A1
Q8WXI7.3	114	1	H1N1A1
Q8WXI7.3	356	5	H1N1A2,N1,N1A1,H1N2A1,H1N2
Q8WXI7.3	369	3	H1N2A1,H2N2A1,H2N2A2F1
Q8WXI7.3	372	1	N1A1
Q8WXI7.3	376	2	H1N2A1,N1A1
Q8WXI7.3	387	6	N1,H1N2,H1N2A1,H2N2A2,N1A1,H1N1
Q8WXI7.3	394	5	H1N2,H1N2A1,H2N2A1F1,N1A1,H1N1
Q8WXI7.3	404	1	H1N1
Q8WXI7.3	407	1	H1N1A1
Q8WXI7.3	409	3	H1N1A1,N1,H1N1
Q8WXI7.3	415	4	H1N1A1,H1N1,N1,H1N1A2
Q8WXI7.3	417	1	H1N1A1
Q8WXI7.3	420	1	H1N1
Q8WXI7.3	425	2	H1N1A1,H1N1
Q8WXI7.3	435	1	N1A1
Q8WXI7.3	439	1	N1A1
Q8WXI7.3	441	1	N1A1
Q8WXI7.3	453	1	H2N2
Q8WXI7.3	556	1	H1N1A2
Q8WXI7.3	568	1	H1N1A1
Q8WXI7.3	64	1	H1N1A2
Q8WXI7.3	676	1	H1N1A2
Q8WXI7.3	692	6	N1,H1N1A1,H1N1,H1N1A2,H2N2A2,H2N2
Q8WXI7.3	693	1	H2N2A2
Q8WXI7.3	699	1	H1N1
Q8WXI7.3	705	4	H1N1A1,H1N1,H2N2A2F1,H1N1A2
Q8WXI7.3	708	3	H1N1A1,N1A1,H1N2A1
Q8WXI7.3	709	2	H1N1A2,H1N2A1
Q8WXI7.3	723	2	H2N2,H1N1
Q8WXI7.3	725	1	H1N2
Q8WXI7.3	730	7	N1,H2N2,H2N2A1,N1A1,H1N1A1,H2N2A2,H1N1A2
Q8WXI7.3	737	1	N1
Q8WXI7.3	739	1	H2N2
Q8WXI7.3	742	1	H1N1A2
Q8WXI7.3	743	1	H1N1A2
Q8WXI7.3	815	1	H1N2
Q8WXI7.3	855	2	H2N2A2,H2N2A1
Q8WXI7.3	860	1	H1N1A1
Q8WXI7.3	957	1	N1
Q8WXI7.3	971	2	H1N1A2,H1N1A1
Q8WXI7.3	976	2	H1N1,H1N1A2
Q8WXI7.3	984	1	H1N1A2
Q8WXI7.3	985	1	H1N1A2

### Sheet: O-Pair 4glycans
Protein Accession	Modification Site	Localized Glycan Number	Localized Glycans
P07359	245	1	N1
P07359	251	1	N1
P07359	464	1	H1N1A1
P07359	465	2	H1N1A2,H1N1A1
P07359	466	5	H1N1A1,H1N1,H2N2A1F1,N1,H1N1A2
P07359	470	11	N1,N1A1,H2N2A1F1,H2N2A2,H1N2,H1N2A1,H2N2A1,H1N1,H1N1A1,H2N2,H1N1A2
P07359	474	5	N1,N1A1,H1N2,H1N1,H2N2
P07359	475	6	H2N2A1F1,N1,N1A1,H1N2,H1N1A1,H1N1A2
P07359	478	10	H1N1A2,N1A1,H1N1,H2N2A2,H2N2A1,H2N2A2F1,N1,H2N2A1F1,H1N2,H1N2A1
P16150	1	1	H1N1
P16150	102	1	H1N1
P16150	105	1	H1N1
P16150	108	1	H2N2
P16150	110	2	H1N1,H2N2A2F1
P16150	123	1	N1
P16150	124	1	N1
P16150	125	1	N1
P16150	127	2	H1N1,N1
P16150	128	2	H1N1A1,H1N1
P16150	133	2	H1N1,H1N1A1
P16150	134	2	H1N1,H1N1A1
P16150	142	1	H1N1
P16150	16	3	N1,N1A1,H1N1A1
P16150	17	5	H1N1,H1N1A1,H1N1A2,N1,N1A1
P16150	18	2	H1N2,N1A1
P16150	182	1	N1
P16150	189	5	H1N1,H1N1A1,H1N1A2,N1,N1A1
P16150	190	3	H1N1,H1N1A2,H1N1A1
P16150	192	2	H1N2,H1N1A2
P16150	196	5	H1N1,N1,H1N2,H1N1A2,H1N1A1
P16150	197	6	H1N1,H1N1A1,N1,H1N1A2,N1A1,H2N2A1F1
P16150	200	2	H2N2A1F1,N1
P16150	205	2	H1N1,H1N1A2
P16150	206	2	H1N1,H1N1A2
P16150	210	1	N1
P16150	211	1	N1
P16150	214	2	N1,N1A1
P16150	216	2	N1,H1N2
P16150	217	1	N1
P16150	218	4	H1N1,N1,H1N1A1,H1N2
P16150	219	2	H1N1,H1N1A1
P16150	222	4	H1N1,H1N2,N1,N1A1
P16150	223	6	H1N1,H1N1A2,H1N1A1,H2N2A1F1,N1,N1A1
P16150	233	1	H1N2
P16150	27	2	H1N1A2,N1A1
P16150	28	1	N1A1
P16150	3	1	H1N1A1
P16150	68	1	H1N1
P16150	7	3	H1N1,H1N1A1,H1N1A2
P16150	74	3	H1N1,H1N1A1,H1N1A2
P16150	75	2	H1N1,H1N1A2
P16150	80	1	N1
P16150	84	1	N1
P16150	85	1	N1
P16150	9	1	H1N1
P16150	90	1	N1
P16150	94	1	N1
Q14242	105	1	N1
Q14242	126	1	N1
Q14242	131	1	N1
Q14242	141	1	N1
Q14242	145	1	N1
Q14242	146	1	N1
Q14242	151	3	N1,H1N1,H1N2A1
Q14242	166	1	N1
Q14242	245	1	H2N2
Q14242	259	2	H2N2A2F1,N1
Q14242	260	2	H1N1A1,N1
Q14242	269	7	N1,H1N1A1,H2N2A1,H2N2,H2N2A2F1,H1N1,H1N2
Q14242	271	2	N1,H2N2
Q14242	272	3	N1,H2N2,H2N2A1
Q14242	274	8	N1,H1N1,H2N2A1,H2N2A2F1,H1N2A1,H1N1A1,H2N2,H2N2A1F1
Q14242	49	1	N1
Q14242	51	1	N1
Q14242	52	1	N1
Q14242	55	1	N1
Q14242	59	2	N1,H1N1
Q14242	62	1	N1
Q14242	63	2	N1,H1N1
Q14242	64	3	N1,H1N1,H1N1A1
Q14242	72	1	N1
Q14242	73	1	N1
Q14242	82	1	N1
Q14242	85	2	N1,N1A1
Q14242	86	4	N1,H1N1A2,H1N1A1,H2N2A2F1
Q8WXI7.3	102	1	H1N1A2
Q8WXI7.3	108	1	H1N1A1
Q8WXI7.3	113	1	H1N1A1
Q8WXI7.3	114	2	H1N1A1,H1N1A2
Q8WXI7.3	356	4	H1N1A2,N1A1,N1,H1N2A1
Q8WXI7.3	369	6	H1N2A1,N1A1,H2N2A1,H1N1A1,H2N2,H2N2A2F1
Q8WXI7.3	372	2	H1N2A1,N1A1
Q8WXI7.3	376	3	H1N2A1,H1N2,N1A1
Q8WXI7.3	387	7	N1,H1N2A1,H2N2A2,H2N2,N1A1,H1N2,H1N1
Q8WXI7.3	394	4	N1,N1A1,H1N2,H2N2A1F1
Q8WXI7.3	404	1	H1N1
Q8WXI7.3	407	1	H1N1A1
Q8WXI7.3	409	3	H1N1A1,N1,H1N1
Q8WXI7.3	415	4	H1N1A1,H1N1,N1,H1N1A2
Q8WXI7.3	417	1	H1N1A1
Q8WXI7.3	420	1	H1N1
Q8WXI7.3	425	2	H1N1,H1N1A1
Q8WXI7.3	428	1	H2N2
Q8WXI7.3	435	1	N1A1
Q8WXI7.3	439	1	N1A1
Q8WXI7.3	441	1	N1A1
Q8WXI7.3	453	2	H1N1,H2N2
Q8WXI7.3	556	1	H1N1A2
Q8WXI7.3	559	1	H1N1
Q8WXI7.3	563	1	H1N2
Q8WXI7.3	568	1	H1N1A1
Q8WXI7.3	64	1	H1N1A2
Q8WXI7.3	676	1	H1N1A2
Q8WXI7.3	692	6	N1,H1N1A1,H1N1,H1N1A2,H2N2A2,H2N2
Q8WXI7.3	693	1	H2N2A2
Q8WXI7.3	699	1	H1N1
Q8WXI7.3	705	4	H1N1A1,H1N1,H2N2A2F1,H1N1A2
Q8WXI7.3	708	4	H1N1A1,N1A1,H1N2A1,N1
Q8WXI7.3	709	3	H1N1A2,H1N2A1,N1
Q8WXI7.3	723	2	H2N2,H1N1
Q8WXI7.3	725	2	H1N2,H1N1
Q8WXI7.3	730	5	N1,H1N1,H2N2A1,N1A1,H1N1A1
Q8WXI7.3	737	3	H1N2,N1,N1A1
Q8WXI7.3	739	2	H2N2,N1A1
Q8WXI7.3	742	4	H2N2,H1N1A2,N1A1,H2N2A1F1
Q8WXI7.3	743	4	H2N2,H1N1A2,N1A1,H2N2A1F1
Q8WXI7.3	815	1	H1N2
Q8WXI7.3	855	2	H2N2A2,H2N2A1
Q8WXI7.3	860	1	H1N1A1
Q8WXI7.3	957	1	N1
Q8WXI7.3	971	2	H1N1A2,H1N1A1
Q8WXI7.3	976	1	H1N1
Q8WXI7.3	984	1	H1N1A2
Q8WXI7.3	985	1	H1N1A2

### Sheet: O-Pair 5glycans
Protein Accession	Modification Site	Localized Glycan Number	Localized Glycans
P07359	154	1	H1N2
P07359	161	1	N1A1
P07359	183	1	N1A1
P07359	186	1	N1A1
P07359	245	1	N1
P07359	251	2	N1,H2N2A1F1
P07359	464	1	H1N1A1
P07359	465	2	H1N1A2,H1N1A1
P07359	466	5	H1N1A1,H1N1,H2N2A1F1,N1,H1N1A2
P07359	470	11	N1,N1A1,H2N2A1F1,H2N2A2,H1N2,H1N2A1,H2N2A1,H1N1,H1N1A1,H2N2,H1N1A2
P07359	474	5	N1,N1A1,H1N2,H1N1,H2N2
P07359	475	6	H2N2A1F1,N1,N1A1,H1N2,H1N1A1,H1N1A2
P07359	478	10	H1N1A2,N1A1,H1N1,H2N2A2,H2N2A1,H2N2A2F1,N1,H2N2A1F1,H1N2,H1N2A1
P16150	1	1	H1N1
P16150	102	1	H1N1
P16150	105	1	H1N1
P16150	108	1	H2N2
P16150	110	2	H1N1,H2N2A2F1
P16150	115	1	H1N1A1
P16150	117	1	H1N2
P16150	118	1	H1N2
P16150	123	1	N1
P16150	124	1	N1
P16150	125	1	N1
P16150	127	2	H1N1,N1
P16150	128	2	H1N1A1,H1N1
P16150	133	2	H1N1,H1N1A1
P16150	134	3	H1N1,H1N1A1,N1
P16150	142	1	H1N1
P16150	16	2	N1,H1N1A1
P16150	17	5	H1N1,H1N1A1,H1N1A2,N1,H1N2
P16150	18	1	H1N2
P16150	182	1	N1
P16150	189	4	H1N1,H1N1A1,H1N1A2,N1
P16150	190	3	H1N1,H1N1A2,H1N1A1
P16150	192	2	H1N2,H1N1A2
P16150	196	5	H1N1,N1,H1N2,H1N1A2,H1N1A1
P16150	197	6	H1N1,H1N1A1,N1,H1N1A2,N1A1,H2N2A1F1
P16150	200	2	H2N2A1F1,N1
P16150	205	2	H1N1,H1N1A2
P16150	206	2	H1N1,H1N1A2
P16150	210	1	N1
P16150	211	1	N1
P16150	214	2	N1,N1A1
P16150	216	2	N1,H1N2
P16150	217	1	N1
P16150	218	4	H1N1,N1,H1N1A1,H1N2
P16150	219	2	H1N1,H1N1A1
P16150	222	4	H1N1,H1N2,N1,N1A1
P16150	223	6	H1N1,H1N1A2,H1N1A1,H2N2A1F1,N1,N1A1
P16150	233	1	H1N2
P16150	27	3	H1N1A2,N1A1,N1
P16150	28	2	N1A1,N1
P16150	3	1	H1N1A1
P16150	303	1	H1N1
P16150	309	1	H1N1A2
P16150	317	1	N1A1
P16150	318	1	N1A1
P16150	68	1	H1N1
P16150	7	3	H1N1,H1N1A1,H1N1A2
P16150	74	3	H1N1,H1N1A1,H1N1A2
P16150	75	2	H1N1,H1N1A2
P16150	80	1	N1
P16150	84	1	N1
P16150	85	1	N1
P16150	9	1	H1N1
P16150	90	2	H1N1,N1
P16150	94	1	N1
Q14242	105	1	N1
Q14242	125	1	N1
Q14242	126	1	N1
Q14242	131	1	N1
Q14242	135	1	N1
Q14242	136	1	N1
Q14242	141	1	N1
Q14242	145	1	N1
Q14242	146	1	N1
Q14242	151	3	N1,H1N1,H1N2A1
Q14242	155	1	N1
Q14242	166	1	N1
Q14242	245	1	H2N2
Q14242	249	1	N1
Q14242	251	1	N1
Q14242	255	1	N1
Q14242	259	2	H2N2A2F1,N1
Q14242	260	2	H1N1A1,N1
Q14242	269	7	N1,H1N1A1,H2N2A1,H2N2,H2N2A2F1,H1N1,H1N2
Q14242	271	2	N1,H2N2
Q14242	272	3	N1,H2N2,H2N2A1
Q14242	274	8	N1,H1N1,H2N2A1,H2N2A2F1,H1N2A1,H1N1A1,H2N2,H2N2A1F1
Q14242	49	1	N1
Q14242	51	1	N1
Q14242	52	1	N1
Q14242	55	1	N1
Q14242	59	1	N1
Q14242	62	1	N1
Q14242	63	2	N1,H1N1
Q14242	64	3	N1,H1N1,H1N1A1
Q14242	72	1	N1
Q14242	73	1	N1
Q14242	82	1	N1
Q14242	85	2	N1,N1A1
Q14242	86	4	N1,H1N1A2,H1N1A1,H2N2A2F1
Q14242	95	1	N1
Q8WXI7.3	102	1	H1N1A2
Q8WXI7.3	108	1	H1N1A1
Q8WXI7.3	113	1	H1N1A1
Q8WXI7.3	114	1	H1N1A1
Q8WXI7.3	356	5	H1N1A2,N1A1,H1N2A1,H2N2A1,H1N1
Q8WXI7.3	369	7	H1N2A1,N1A1,H2N2A1,H1N1A1,H2N2,H1N1,H2N2A2F1
Q8WXI7.3	372	3	H1N2A1,N1A1,H2N2
Q8WXI7.3	376	3	H1N2A1,H1N2,N1A1
Q8WXI7.3	387	7	N1,H1N2A1,H1N1A1,H2N2,N1A1,H1N2,H1N1
Q8WXI7.3	394	4	N1,N1A1,H1N2,H2N2A1F1
Q8WXI7.3	404	1	H1N1
Q8WXI7.3	407	1	H1N1A1
Q8WXI7.3	409	3	H1N1A1,N1,H1N1
Q8WXI7.3	415	4	H1N1A1,H1N1,N1,H1N1A2
Q8WXI7.3	417	1	H1N1A1
Q8WXI7.3	420	1	H1N1
Q8WXI7.3	425	3	H1N2,H1N1A1,H1N1
Q8WXI7.3	428	1	H1N2
Q8WXI7.3	435	2	H1N2,N1A1
Q8WXI7.3	439	2	H1N2A1,N1A1
Q8WXI7.3	441	1	N1A1
Q8WXI7.3	453	1	H2N2
Q8WXI7.3	556	1	H1N1A2
Q8WXI7.3	559	1	H1N1
Q8WXI7.3	563	1	H1N2
Q8WXI7.3	568	1	H1N1A1
Q8WXI7.3	64	1	H1N1A2
Q8WXI7.3	676	1	H1N1A2
Q8WXI7.3	692	6	N1,H1N1A1,H1N1,H1N1A2,H2N2A2,H2N2
Q8WXI7.3	693	1	H2N2A2
Q8WXI7.3	699	1	H1N1
Q8WXI7.3	705	4	H1N1A1,H1N1,H2N2A2F1,H1N1A2
Q8WXI7.3	708	4	H1N1A1,N1A1,H1N2A1,N1
Q8WXI7.3	709	3	H1N1A2,H1N2A1,N1
Q8WXI7.3	723	2	H2N2,H1N1
Q8WXI7.3	725	2	H1N2,H1N1
Q8WXI7.3	730	5	N1,H1N1,H2N2A1,N1A1,H1N1A1
Q8WXI7.3	737	3	H1N2,N1,N1A1
Q8WXI7.3	739	2	H2N2,N1A1
Q8WXI7.3	742	4	H2N2,H1N1A2,N1A1,H2N2A1F1
Q8WXI7.3	743	4	H2N2,H1N1A2,N1A1,H2N2A1F1
Q8WXI7.3	815	1	H1N2
Q8WXI7.3	855	2	H2N2A2,H2N2A1
Q8WXI7.3	860	1	H1N1A1
Q8WXI7.3	957	1	N1
Q8WXI7.3	971	2	H1N1A2,H1N1A1
Q8WXI7.3	976	2	H1N1,H1N1A2
Q8WXI7.3	984	1	H1N1A2
Q8WXI7.3	985	1	H1N1A2

### Sheet: O-Pair 6glycans
Protein Accession	Modification Site	Localized Glycan Number	Localized Glycans
P07359	154	1	H1N2
P07359	161	1	N1A1
P07359	183	1	N1A1
P07359	186	1	N1A1
P07359	245	1	N1
P07359	251	2	N1,H2N2A1F1
P07359	464	1	H1N1A1
P07359	465	2	H1N1A2,H1N1A1
P07359	466	5	H1N1A1,H1N1,H2N2A1F1,N1,H1N1A2
P07359	470	11	N1,N1A1,H2N2A1F1,H2N2A2,H1N2,H1N2A1,H2N2A1,H1N1,H1N1A1,H2N2,H1N1A2
P07359	474	5	N1,N1A1,H1N2,H1N1,H2N2
P07359	475	6	H2N2A1F1,N1,N1A1,H1N2,H1N1A1,H1N1A2
P07359	478	10	H1N1A2,N1A1,H1N1,H2N2A2,H2N2A1,H2N2A2F1,N1,H2N2A1F1,H1N2,H1N2A1
P16150	1	1	H1N1
P16150	102	1	H1N1
P16150	105	2	N1,H1N1
P16150	108	2	H2N2,N1
P16150	110	3	H1N1,H2N2A2F1,N1
P16150	115	1	H1N1A1
P16150	117	1	H1N2
P16150	118	1	H1N2
P16150	123	1	N1
P16150	124	1	N1
P16150	125	1	N1
P16150	127	2	H1N1,N1
P16150	128	2	H1N1A1,H1N1
P16150	133	2	H1N1,H1N1A1
P16150	134	3	H1N1,H1N1A1,N1
P16150	142	1	H1N1
P16150	16	2	N1,H1N1A1
P16150	17	4	H1N1,H1N1A1,H1N1A2,N1
P16150	18	2	N1,H1N2
P16150	182	1	N1
P16150	189	4	H1N1,H1N1A1,H1N1A2,N1
P16150	190	3	H1N1,H1N1A2,H1N1A1
P16150	192	2	H1N2,H1N1A2
P16150	196	5	H1N1,N1,H1N2,H1N1A2,H1N1A1
P16150	197	6	H1N1,H1N1A1,N1,H1N1A2,N1A1,H2N2A1F1
P16150	200	2	H2N2A1F1,N1
P16150	205	2	H1N1,H1N1A2
P16150	206	2	H1N1,H1N1A2
P16150	210	1	N1
P16150	211	1	N1
P16150	214	2	N1,N1A1
P16150	216	2	N1,H1N2
P16150	217	1	N1
P16150	218	4	H1N1,N1,H1N1A1,H1N2
P16150	219	2	H1N1,H1N1A1
P16150	222	4	H1N1,H1N2,N1,N1A1
P16150	223	6	H1N1,H1N1A2,H1N1A1,H2N2A1F1,N1,N1A1
P16150	233	1	H1N2
P16150	27	3	H1N1A2,N1A1,N1
P16150	28	2	N1A1,N1
P16150	3	1	H1N1A1
P16150	303	1	H1N1
P16150	309	1	H1N1A2
P16150	317	1	N1A1
P16150	318	1	N1A1
P16150	68	1	H1N1
P16150	7	3	H1N1,H1N1A1,H1N1A2
P16150	74	3	H1N1,H1N1A1,H1N1A2
P16150	75	2	H1N1,H1N1A2
P16150	80	1	N1
P16150	84	1	N1
P16150	85	1	N1
P16150	9	1	H1N1
P16150	90	2	H1N1,N1
P16150	94	1	N1
Q14242	105	1	N1
Q14242	125	1	N1
Q14242	126	1	N1
Q14242	131	1	N1
Q14242	135	1	N1
Q14242	136	1	N1
Q14242	141	1	N1
Q14242	145	1	N1
Q14242	146	1	N1
Q14242	151	3	N1,H1N1,H1N2A1
Q14242	155	1	N1
Q14242	156	1	N1
Q14242	166	1	N1
Q14242	245	1	H2N2
Q14242	249	1	N1
Q14242	251	1	N1
Q14242	255	1	N1
Q14242	259	2	H2N2A2F1,N1
Q14242	260	2	H1N1A1,N1
Q14242	269	7	N1,H1N1A1,H2N2A1,H2N2,H2N2A2F1,H1N1,H1N2
Q14242	271	2	N1,H2N2
Q14242	272	3	N1,H2N2,H2N2A1
Q14242	274	8	N1,H1N1,H2N2A1,H2N2A2F1,H1N2A1,H1N1A1,H2N2,H2N2A1F1
Q14242	49	1	N1
Q14242	51	1	N1
Q14242	52	1	N1
Q14242	55	1	N1
Q14242	59	1	N1
Q14242	62	1	N1
Q14242	63	2	N1,H1N1
Q14242	64	3	N1,H1N1,H1N1A1
Q14242	72	1	N1
Q14242	73	1	N1
Q14242	82	1	N1
Q14242	85	2	N1,N1A1
Q14242	86	4	N1,H1N1A2,H1N1A1,H2N2A2F1
Q14242	95	1	N1
Q8WXI7.3	102	1	H1N1A2
Q8WXI7.3	108	1	H1N1A1
Q8WXI7.3	113	1	H1N1A1
Q8WXI7.3	114	1	H1N1A1
Q8WXI7.3	356	5	H1N1A2,N1A1,H1N2A1,H2N2A1,H1N1
Q8WXI7.3	369	7	H1N2A1,N1A1,H2N2A1,H1N1A1,H2N2,H1N1,H2N2A2F1
Q8WXI7.3	372	3	H1N2A1,N1A1,H2N2
Q8WXI7.3	376	3	H1N2A1,H1N2,N1A1
Q8WXI7.3	387	7	N1,H1N2A1,H1N1A1,H2N2,N1A1,H1N2,H1N1
Q8WXI7.3	394	4	N1,N1A1,H1N2,H2N2A1F1
Q8WXI7.3	404	1	H1N1
Q8WXI7.3	407	1	H1N1A1
Q8WXI7.3	409	3	H1N1A1,N1,H1N1
Q8WXI7.3	415	4	H1N1A1,H1N1,N1,H1N1A2
Q8WXI7.3	417	1	H1N1A1
Q8WXI7.3	420	1	H1N1
Q8WXI7.3	425	3	N1,H1N1A1,H1N1
Q8WXI7.3	428	1	H1N2
Q8WXI7.3	435	2	H1N2,N1A1
Q8WXI7.3	439	2	H1N2,N1A1
Q8WXI7.3	441	2	H1N1A1,N1A1
Q8WXI7.3	453	1	H2N2
Q8WXI7.3	556	1	H1N1A2
Q8WXI7.3	559	1	H1N1
Q8WXI7.3	563	1	H1N2
Q8WXI7.3	568	1	H1N1A1
Q8WXI7.3	64	1	H1N1A2
Q8WXI7.3	676	1	H1N1A2
Q8WXI7.3	692	6	N1,H1N1A1,H1N1,H1N1A2,H2N2A2,H2N2
Q8WXI7.3	693	1	H2N2A2
Q8WXI7.3	699	1	H1N1
Q8WXI7.3	705	4	H1N1A1,H1N1,H2N2A2F1,H1N1A2
Q8WXI7.3	708	4	H1N1A1,N1A1,H1N2A1,N1
Q8WXI7.3	709	3	H1N1A2,H1N2A1,N1
Q8WXI7.3	723	2	H2N2,H1N1
Q8WXI7.3	725	2	H1N2,H1N1
Q8WXI7.3	730	4	N1,H1N1,N1A1,H1N1A1
Q8WXI7.3	737	3	H1N2,N1,N1A1
Q8WXI7.3	739	2	H2N2,N1A1
Q8WXI7.3	742	4	H2N2,H1N1A2,N1A1,H2N2A1F1
Q8WXI7.3	743	4	H2N2,H1N1A2,N1A1,H2N2A1F1
Q8WXI7.3	815	1	H1N2
Q8WXI7.3	855	2	H2N2A2,H2N2A1
Q8WXI7.3	860	1	H1N1A1
Q8WXI7.3	957	1	N1
Q8WXI7.3	971	2	H1N1A2,H1N1A1
Q8WXI7.3	976	2	H1N1,H1N1A2
Q8WXI7.3	984	1	H1N1A2
Q8WXI7.3	985	1	H1N1A2

### Sheet: O-Pair 7glycans
Protein Accession	Modification Site	Localized Glycan Number	Localized Glycans
P07359	154	1	H1N2
P07359	161	1	N1A1
P07359	183	1	N1A1
P07359	186	1	N1A1
P07359	245	1	N1
P07359	251	2	N1,H2N2A1F1
P07359	464	1	H1N1A1
P07359	465	2	H1N1A2,H1N1A1
P07359	466	5	H1N1A1,H1N1,H2N2A1F1,N1,H1N1A2
P07359	470	11	N1,N1A1,H2N2A1F1,H2N2A2,H1N2,H1N2A1,H2N2A1,H1N1,H1N1A1,H2N2,H1N1A2
P07359	474	5	N1,N1A1,H1N2,H1N1,H2N2
P07359	475	6	H2N2A1F1,N1,N1A1,H1N2,H1N1A1,H1N1A2
P07359	478	10	H1N1A2,N1A1,H1N1,H2N2A2,H2N2A1,H2N2A2F1,N1,H2N2A1F1,H1N2,H1N2A1
P16150	1	1	H1N1
P16150	102	1	H1N1
P16150	105	2	N1,H1N1
P16150	108	2	H2N2,N1
P16150	110	2	H1N1,N1
P16150	112	1	N1
P16150	115	2	N1,H1N1A1
P16150	117	2	N1,H1N2
P16150	118	2	N1,H1N2
P16150	127	2	H1N1,N1
P16150	128	2	H1N1A1,H1N1
P16150	133	2	H1N1,H1N1A1
P16150	134	3	H1N1,H1N1A1,N1
P16150	138	1	H1N2
P16150	142	1	H1N1
P16150	145	2	N1,H1N1A1
P16150	146	1	N1
P16150	16	2	N1,H1N1A1
P16150	17	4	H1N1,H1N1A1,H1N1A2,N1
P16150	18	2	N1,H1N2
P16150	182	1	N1
P16150	189	4	H1N1,H1N1A1,H1N1A2,N1
P16150	190	3	H1N1,H1N1A2,H1N1A1
P16150	192	2	H1N2,H1N1A2
P16150	196	5	H1N1,N1,H1N2,H1N1A2,H1N1A1
P16150	197	6	H1N1,H1N1A1,N1,H1N1A2,N1A1,H2N2A1F1
P16150	200	2	H2N2A1F1,N1
P16150	205	2	H1N1,H1N1A2
P16150	206	2	H1N1,H1N1A2
P16150	210	1	N1
P16150	211	1	N1
P16150	214	2	N1,N1A1
P16150	216	2	N1,H1N2
P16150	217	1	N1
P16150	218	4	H1N1,N1,H1N1A1,H1N2
P16150	219	3	H1N1,N1,H1N1A1
P16150	222	4	H1N1,H1N2,N1,N1A1
P16150	223	6	H1N1,H1N1A2,H1N1A1,H2N2A1F1,N1,N1A1
P16150	233	1	H1N2
P16150	27	2	H1N1A2,N1A1
P16150	28	1	N1A1
P16150	3	1	H1N1A1
P16150	303	1	H1N1
P16150	309	1	H1N1A2
P16150	317	1	N1A1
P16150	318	1	N1A1
P16150	68	1	H1N1
P16150	7	3	H1N1,H1N1A1,H1N1A2
P16150	74	3	H1N1,H1N1A1,H1N1A2
P16150	75	2	H1N1,H1N1A2
P16150	80	1	N1
P16150	84	1	N1
P16150	85	1	N1
P16150	9	1	H1N1
P16150	90	2	H1N1,N1
P16150	94	1	N1
Q14242	105	1	N1
Q14242	125	1	N1
Q14242	126	1	N1
Q14242	131	1	N1
Q14242	135	1	N1
Q14242	136	1	N1
Q14242	141	1	N1
Q14242	145	1	N1
Q14242	146	1	N1
Q14242	151	3	N1,H1N1,H1N2A1
Q14242	155	1	N1
Q14242	156	1	N1
Q14242	166	1	N1
Q14242	245	1	H2N2
Q14242	249	1	N1
Q14242	251	1	N1
Q14242	255	1	N1
Q14242	259	2	H2N2A2F1,N1
Q14242	260	2	H1N1A1,N1
Q14242	269	7	N1,H1N1A1,H2N2A1,H2N2,H2N2A2F1,H1N1,H1N2
Q14242	271	2	N1,H2N2
Q14242	272	3	N1,H2N2,H2N2A1
Q14242	274	8	N1,H1N1,H2N2A1,H2N2A2F1,H1N2A1,H1N1A1,H2N2,H2N2A1F1
Q14242	49	1	N1
Q14242	51	1	N1
Q14242	52	1	N1
Q14242	55	1	N1
Q14242	59	1	N1
Q14242	62	1	N1
Q14242	63	2	N1,H1N1
Q14242	64	3	N1,H1N1,H1N1A1
Q14242	72	1	N1
Q14242	73	1	N1
Q14242	82	1	N1
Q14242	85	2	N1,N1A1
Q14242	86	4	N1,H1N1A2,H1N1A1,H2N2A2F1
Q14242	95	1	N1
Q8WXI7.3	102	1	H1N1A2
Q8WXI7.3	108	1	H1N1A1
Q8WXI7.3	113	1	H1N1A1
Q8WXI7.3	114	1	H1N1A1
Q8WXI7.3	356	5	H1N1A2,N1A1,H1N2A1,H2N2A1,H1N1
Q8WXI7.3	369	7	H1N2A1,N1A1,H2N2A1,H1N1A1,H2N2,H1N1,H2N2A2F1
Q8WXI7.3	372	3	H1N2A1,N1A1,H2N2
Q8WXI7.3	376	3	H1N2A1,H1N2,N1A1
Q8WXI7.3	387	7	N1,H1N2A1,H1N1A1,H2N2,N1A1,H1N2,H1N1
Q8WXI7.3	394	4	N1,N1A1,H1N2,H2N2A1F1
Q8WXI7.3	404	1	H1N1
Q8WXI7.3	407	1	H1N1A1
Q8WXI7.3	409	3	H1N1A1,N1,H1N1
Q8WXI7.3	415	4	H1N1A1,H1N1,N1,H1N1A2
Q8WXI7.3	417	1	H1N1A1
Q8WXI7.3	420	1	H1N1
Q8WXI7.3	425	3	N1,H1N1A1,H1N1
Q8WXI7.3	428	1	H1N2
Q8WXI7.3	435	2	H1N2,N1A1
Q8WXI7.3	439	2	H1N2,N1A1
Q8WXI7.3	441	2	H1N1A1,N1A1
Q8WXI7.3	453	1	H2N2
Q8WXI7.3	556	1	H1N1A2
Q8WXI7.3	559	1	H1N1
Q8WXI7.3	563	1	H1N2
Q8WXI7.3	568	1	H1N1A1
Q8WXI7.3	64	1	H1N1A2
Q8WXI7.3	676	1	H1N1A2
Q8WXI7.3	692	6	N1,H1N1A1,H1N1,H1N1A2,H2N2A2,H2N2
Q8WXI7.3	693	1	H2N2A2
Q8WXI7.3	699	1	H1N1
Q8WXI7.3	705	4	H1N1A1,H1N1,H2N2A2F1,H1N1A2
Q8WXI7.3	708	4	H1N1A1,N1A1,H1N2A1,N1
Q8WXI7.3	709	3	H1N1A2,H1N2A1,N1
Q8WXI7.3	723	2	H2N2,H1N1
Q8WXI7.3	725	2	H1N2,H1N1
Q8WXI7.3	730	4	N1,H1N1,N1A1,H1N1A1
Q8WXI7.3	737	3	H1N2,N1,N1A1
Q8WXI7.3	739	2	H2N2,N1A1
Q8WXI7.3	742	4	H2N2,H1N1A2,N1A1,H2N2A1F1
Q8WXI7.3	743	4	H2N2,H1N1A2,N1A1,H2N2A1F1
Q8WXI7.3	815	1	H1N2
Q8WXI7.3	855	2	H2N2A2,H2N2A1
Q8WXI7.3	860	1	H1N1A1
Q8WXI7.3	957	1	N1
Q8WXI7.3	971	2	H1N1A2,H1N1A1
Q8WXI7.3	976	2	H1N1,H1N1A2
Q8WXI7.3	984	1	H1N1A2
Q8WXI7.3	985	1	H1N1A2

### Sheet: O-Pair 8glycans
Protein Accession	Modification Site	Localized Glycan Number	Localized Glycans
P07359	154	1	H1N2
P07359	161	1	N1A1
P07359	183	1	N1A1
P07359	186	1	N1A1
P07359	245	1	N1
P07359	251	2	N1,H2N2A1F1
P07359	464	1	H1N1A1
P07359	465	2	H1N1A2,H1N1A1
P07359	466	5	H1N1A1,H1N1,H2N2A1F1,N1,H1N1A2
P07359	470	11	N1,N1A1,H2N2A1F1,H2N2A2,H1N2,H1N2A1,H2N2A1,H1N1,H1N1A1,H2N2,H1N1A2
P07359	474	5	N1,N1A1,H1N2,H1N1,H2N2
P07359	475	6	H2N2A1F1,N1,N1A1,H1N2,H1N1A1,H1N1A2
P07359	478	10	H1N1A2,N1A1,H1N1,H2N2A2,H2N2A1,H2N2A2F1,N1,H2N2A1F1,H1N2,H1N2A1
P16150	1	1	H1N1
P16150	102	1	H1N1
P16150	105	2	N1,H1N1
P16150	108	2	H2N2,N1
P16150	110	2	H1N1,N1
P16150	112	1	N1
P16150	115	2	N1,H1N1A1
P16150	117	2	N1,H1N2
P16150	118	2	N1,H1N2
P16150	127	2	H1N1,N1
P16150	128	2	H1N1A1,H1N1
P16150	133	3	H1N1,H1N1A1,N1
P16150	134	3	H1N1,H1N1A1,N1
P16150	137	1	N1
P16150	138	2	H2N2,N1
P16150	142	1	H1N1
P16150	145	2	N1,H1N1A1
P16150	146	1	N1
P16150	16	2	N1,H1N1A1
P16150	17	4	H1N1,H1N1A1,H1N1A2,N1
P16150	18	2	N1,H1N2
P16150	182	1	N1
P16150	189	4	H1N1,H1N1A1,H1N1A2,N1
P16150	190	3	H1N1,H1N1A2,H1N1A1
P16150	192	2	H1N2,H1N1A2
P16150	196	5	H1N1,N1,H1N2,H1N1A2,H1N1A1
P16150	197	6	H1N1,H1N1A1,N1,H1N1A2,N1A1,H2N2A1F1
P16150	200	2	H2N2A1F1,N1
P16150	205	2	H1N1,H1N1A2
P16150	206	2	H1N1,H1N1A2
P16150	210	1	N1
P16150	211	1	N1
P16150	214	2	N1,N1A1
P16150	216	2	N1,H1N2
P16150	217	1	N1
P16150	218	4	H1N1,N1,H1N1A1,H1N2
P16150	219	3	H1N1,N1,H1N1A1
P16150	222	4	H1N1,H1N2,N1,N1A1
P16150	223	6	H1N1,H1N1A2,H1N1A1,H2N2A1F1,N1,N1A1
P16150	233	2	N1,H1N2
P16150	27	2	H1N1A2,N1A1
P16150	28	1	N1A1
P16150	3	1	H1N1A1
P16150	303	1	H1N1
P16150	309	1	H1N1A2
P16150	317	1	N1A1
P16150	318	1	N1A1
P16150	68	1	H1N1
P16150	7	3	H1N1,H1N1A1,H1N1A2
P16150	74	3	H1N1,H1N1A1,H1N1A2
P16150	75	2	H1N1,H1N1A2
P16150	80	1	N1
P16150	84	1	N1
P16150	85	1	N1
P16150	9	1	H1N1
P16150	90	2	H1N1,N1
P16150	94	1	N1
Q14242	105	1	N1
Q14242	125	1	N1
Q14242	126	1	N1
Q14242	131	1	N1
Q14242	135	1	N1
Q14242	136	1	N1
Q14242	141	1	N1
Q14242	145	1	N1
Q14242	146	1	N1
Q14242	151	3	N1,H1N1,H1N2A1
Q14242	155	1	N1
Q14242	156	1	N1
Q14242	166	1	N1
Q14242	235	1	N1
Q14242	236	1	H1N2
Q14242	245	1	H2N2
Q14242	246	1	N1
Q14242	249	1	N1
Q14242	251	1	N1
Q14242	255	1	N1
Q14242	259	2	H2N2A2F1,N1
Q14242	260	2	H1N1A1,N1
Q14242	269	7	N1,H1N1A1,H2N2A1,H2N2,H2N2A2F1,H1N1,H1N2
Q14242	271	2	N1,H2N2
Q14242	272	3	N1,H2N2,H2N2A1
Q14242	274	8	N1,H1N1,H2N2A1,H2N2A2F1,H1N2A1,H1N1A1,H2N2,H2N2A1F1
Q14242	49	1	N1
Q14242	51	1	N1
Q14242	52	1	N1
Q14242	55	1	N1
Q14242	59	1	N1
Q14242	62	1	N1
Q14242	63	2	N1,H1N1
Q14242	64	3	N1,H1N1,H1N1A1
Q14242	72	1	N1
Q14242	73	1	N1
Q14242	82	1	N1
Q14242	85	2	N1,N1A1
Q14242	86	4	N1,H1N1A2,H1N1A1,H2N2A2F1
Q14242	95	1	N1
Q8WXI7.3	102	1	H1N1A2
Q8WXI7.3	108	1	H1N1A1
Q8WXI7.3	113	1	H1N1A1
Q8WXI7.3	114	1	H1N1A1
Q8WXI7.3	356	5	H1N1A2,N1A1,H1N2A1,H2N2A1,H1N1
Q8WXI7.3	369	7	H1N2A1,N1A1,H2N2A1,H1N1A1,H2N2,H1N1,H2N2A2F1
Q8WXI7.3	372	3	H1N2A1,N1A1,H2N2
Q8WXI7.3	376	3	H1N2A1,H1N2,N1A1
Q8WXI7.3	387	7	N1,H1N2A1,H1N1A1,H2N2,N1A1,H1N2,H1N1
Q8WXI7.3	394	4	N1,N1A1,H1N2,H2N2A1F1
Q8WXI7.3	404	1	H1N1
Q8WXI7.3	407	1	H1N1A1
Q8WXI7.3	409	3	H1N1A1,N1,H1N1
Q8WXI7.3	415	4	H1N1A1,H1N1,N1,H1N1A2
Q8WXI7.3	417	1	H1N1A1
Q8WXI7.3	420	1	H1N1
Q8WXI7.3	425	3	N1,H1N1A1,H1N1
Q8WXI7.3	428	1	H1N2
Q8WXI7.3	435	2	H1N2,N1A1
Q8WXI7.3	439	2	H1N2,N1A1
Q8WXI7.3	441	2	H1N1A1,N1A1
Q8WXI7.3	453	1	H2N2
Q8WXI7.3	556	1	H1N1A2
Q8WXI7.3	559	1	H1N1
Q8WXI7.3	563	1	H1N2
Q8WXI7.3	568	1	H1N1A1
Q8WXI7.3	64	1	H1N1A2
Q8WXI7.3	676	1	H1N1A2
Q8WXI7.3	692	6	N1,H1N1A1,H1N1,H1N1A2,H2N2A2,H2N2
Q8WXI7.3	693	1	H2N2A2
Q8WXI7.3	699	1	H1N1
Q8WXI7.3	705	4	H1N1A1,H1N1,H2N2A2F1,H1N1A2
Q8WXI7.3	708	4	H1N1A1,N1A1,H1N2A1,N1
Q8WXI7.3	709	3	H1N1A2,H1N2A1,N1
Q8WXI7.3	723	2	H2N2,H1N1
Q8WXI7.3	725	2	H1N2,H1N1
Q8WXI7.3	730	4	N1,H1N1,N1A1,H1N1A1
Q8WXI7.3	737	3	H1N2,N1,N1A1
Q8WXI7.3	739	2	H2N2,N1A1
Q8WXI7.3	742	4	H2N2,H1N1A2,N1A1,H2N2A1F1
Q8WXI7.3	743	4	H2N2,H1N1A2,N1A1,H2N2A1F1
Q8WXI7.3	815	1	H1N2
Q8WXI7.3	855	2	H2N2A2,H2N2A1
Q8WXI7.3	860	1	H1N1A1
Q8WXI7.3	957	1	N1
Q8WXI7.3	971	2	H1N1A2,H1N1A1
Q8WXI7.3	976	2	H1N1,H1N1A2
Q8WXI7.3	984	1	H1N1A2
Q8WXI7.3	985	1	H1N1A2
