## Supplementary material for "O-Pair Search with MetaMorpheus for O-glycopeptide Characterization": SuppData_EntrapmentDBs_Glycosites

### Sheet: Summary
O-Pair Search with MetaMorpheus for O-glycopeptide Characterization
Lei Lu#, Nicholas M. Riley#, Michael R. Shortreed, Carolyn R. Bertozzi, Lloyd M. Smith*
This file provides glycosites identified in the searches described below.
All searches here were performed with a glycan database of 12 common O-glycans and various protein FASTA files, as indicated.
All databases are provided as supplementary files included with the manuscript.
Columns provide Uniprot Accession numbers, the O-glycosite identified, the number of glycans localized at that site, and the glycans localized there
Glycan identifications are coded with the number of Hexose (H), HexNAc (N), Fucose (F), and Sialic Acid (A) residues
Tab	Description
Mucin DB	Glycosites from O-Pair Search when allowing 5 glycans per peptide and searching the mucin entrapment database.
FBS DB	Glycosites from O-Pair Search when allowing 5 glycans per peptide and searching the FBS entrapment database.
CD DB	Glycosites from O-Pair Search when allowing 5 glycans per peptide and searching the CD marker entrapment database.
Ecoli DB	Glycosites from O-Pair Search when allowing 5 glycans per peptide and searching the Ecoli proteome entrapment database.
Yeast DB	Glycosites from O-Pair Search when allowing 5 glycans per peptide and searching the yeast proteome entrapment database.
Mouse DB	Glycosites from O-Pair Search when allowing 5 glycans per peptide and searching the mouse proteome entrapment database.

### Sheet: Mucin DB
Protein Accession	Modification Site	Localized Glycan Number	Localized Glycans
P07359	161	1	N1A1
P07359	183	1	N1A1
P07359	186	1	N1A1
P07359	464	1	H1N1A1
P07359	465	2	H1N1A2,H1N1A1
P07359	466	5	H1N1A1,H1N1,H2N2A1F1,N1,H1N1A2
P07359	470	11	N1,N1A1,H2N2A1F1,H2N2A2,H1N2,H1N2A1,H2N2A1,H1N1,H1N1A1,H2N2,H1N1A2
P07359	474	5	N1,N1A1,H1N2,H1N1,H2N2
P07359	475	6	H2N2A1F1,N1,N1A1,H1N2,H1N1A1,H1N1A2
P07359	478	10	H1N1A2,N1A1,H1N1,H2N2A2,H2N2A1,H2N2A2F1,N1,H2N2A1F1,H1N2,H1N2A1
P16150	1	1	H1N1
P16150	108	1	H2N2
P16150	110	1	H1N1
P16150	127	2	H1N1,N1
P16150	128	2	H1N1A1,H1N1
P16150	133	2	H1N1,H1N1A1
P16150	134	2	H1N1,H1N1A1
P16150	142	1	H1N1
P16150	16	1	N1
P16150	17	4	H1N1,H1N1A1,H1N1A2,N1
P16150	18	1	H1N2
P16150	189	4	H1N1,H1N1A1,H1N1A2,N1
P16150	190	3	H1N1,H1N1A2,H1N1A1
P16150	192	2	H1N2,H1N1A2
P16150	196	5	H1N1,N1,H1N2,H1N1A2,H1N1A1
P16150	197	6	H1N1,H1N1A1,N1,H1N1A2,N1A1,H2N2A1F1
P16150	200	1	H2N2A1F1
P16150	205	1	H1N1
P16150	206	1	H1N1
P16150	210	1	N1
P16150	211	1	N1
P16150	214	2	N1,N1A1
P16150	216	2	N1,H1N2
P16150	218	4	H1N1,N1,H1N1A1,H1N2
P16150	219	2	H1N1,H1N1A1
P16150	222	2	H1N1,N1A1
P16150	223	6	H1N1,H1N1A2,H1N1A1,H2N2A1F1,N1,N1A1
P16150	27	2	H1N1A2,N1A1
P16150	28	1	N1A1
P16150	3	1	H1N1A1
P16150	68	1	H1N1
P16150	7	3	H1N1,H1N1A1,H1N1A2
P16150	74	2	H1N1,H1N1A1
P16150	75	2	H1N1,H1N1A2
P16150	80	1	N1
P16150	84	1	N1
P16150	85	1	N1
P16150	9	1	H1N1
P16150	90	1	H1N1
Q14242	105	1	N1
Q14242	141	1	N1
Q14242	145	1	N1
Q14242	146	1	N1
Q14242	151	3	N1,H1N1,H1N2A1
Q14242	155	1	N1
Q14242	166	1	N1
Q14242	269	7	N1,H1N1A1,H2N2A1,H2N2,H2N2A2F1,H1N1,H1N2
Q14242	271	2	N1,H2N2
Q14242	272	3	N1,H2N2,H2N2A1
Q14242	274	8	N1,H1N1,H2N2A1,H2N2A2F1,H1N2A1,H1N1A1,H2N2,H2N2A1F1
Q14242	49	1	N1
Q14242	51	1	N1
Q14242	52	1	N1
Q14242	55	1	N1
Q14242	59	1	N1
Q14242	62	1	N1
Q14242	63	2	N1,H1N1
Q14242	64	3	N1,H1N1,H1N1A1
Q14242	72	1	N1
Q14242	73	1	N1
Q14242	82	1	N1
Q14242	85	2	N1,N1A1
Q14242	86	4	N1,H1N1A2,H1N1A1,H2N2A2F1
Q8WXI7.3	102	1	H1N1A2
Q8WXI7.3	356	2	H1N1A2,N1A1
Q8WXI7.3	369	6	H1N2A1,N1A1,H2N2A1,H1N1A1,H2N2,H1N1
Q8WXI7.3	372	2	H1N2A1,H2N2
Q8WXI7.3	376	3	H1N2A1,H1N2,N1A1
Q8WXI7.3	387	4	N1,H1N2A1,H1N1A1,H2N2
Q8WXI7.3	394	2	N1,N1A1
Q8WXI7.3	409	3	H1N1A1,N1,H1N1
Q8WXI7.3	415	2	H1N1A1,H1N1
Q8WXI7.3	417	1	H1N1A1
Q8WXI7.3	420	1	H1N1
Q8WXI7.3	425	2	H1N2,H1N1A1
Q8WXI7.3	428	1	H1N2
Q8WXI7.3	435	2	H1N2,N1A1
Q8WXI7.3	439	2	H1N2A1,N1A1
Q8WXI7.3	441	1	N1A1
Q8WXI7.3	559	1	H1N1
Q8WXI7.3	568	1	H1N1A1
Q8WXI7.3	64	1	H1N1A2
Q8WXI7.3	692	5	N1,H1N1A1,H1N1,H1N1A2,H2N2A2
Q8WXI7.3	693	1	H2N2A2
Q8WXI7.3	699	1	H1N1
Q8WXI7.3	705	1	H1N1A1
Q8WXI7.3	708	1	H1N1A1
Q8WXI7.3	709	1	H1N1A2
Q8WXI7.3	723	1	H2N2
Q8WXI7.3	725	1	H1N2
Q8WXI7.3	730	3	N1,H1N1,H1N1A1
Q8WXI7.3	737	2	N1,N1A1
Q8WXI7.3	739	2	H2N2,N1A1
Q8WXI7.3	742	3	H2N2,H1N1A2,N1A1
Q8WXI7.3	743	3	H2N2,H1N1A2,N1A1
Q8WXI7.3	815	1	H1N2
Q8WXI7.3	971	1	H1N1A2
Q8WXI7.3	976	1	H1N1
Q8WXI7.3	984	1	H1N1A2
Q8WXI7.3	985	1	H1N1A2

### Sheet: FBS DB
Protein Accession	Modification Site	Localized Glycan Number	Localized Glycans
P07359	183	1	N1A1
P07359	186	1	N1A1
P07359	245	1	N1
P07359	251	1	N1
P07359	464	1	H1N1A1
P07359	465	2	H1N1A2,H1N1A1
P07359	466	5	H1N1A1,H1N1,H2N2A1F1,N1,H1N1A2
P07359	470	11	N1,N1A1,H2N2A1F1,H2N2A2,H1N2,H1N2A1,H2N2A1,H1N1,H1N1A1,H2N2,H1N1A2
P07359	474	5	N1,N1A1,H1N2,H1N1,H2N2
P07359	475	6	H2N2A1F1,N1,N1A1,H1N2,H1N1A1,H1N1A2
P07359	478	10	H1N1A2,N1A1,H1N1,H2N2A2,H2N2A1,H2N2A2F1,N1,H2N2A1F1,H1N2,H1N2A1
P16150	1	1	H1N1
P16150	102	1	H1N1
P16150	108	1	H2N2
P16150	110	1	H1N1
P16150	127	2	H1N1,N1
P16150	128	2	H1N1A1,H1N1
P16150	133	2	H1N1,H1N1A1
P16150	134	2	H1N1,H1N1A1
P16150	142	1	H1N1
P16150	16	1	N1
P16150	17	4	H1N1,H1N1A1,H1N1A2,N1
P16150	18	1	H1N2
P16150	189	4	H1N1,H1N1A1,H1N1A2,N1
P16150	190	3	H1N1,H1N1A2,H1N1A1
P16150	192	2	H1N2,H1N1A2
P16150	196	5	H1N1,N1,H1N2,H1N1A2,H1N1A1
P16150	197	6	H1N1,H1N1A1,N1,H1N1A2,N1A1,H2N2A1F1
P16150	200	1	H2N2A1F1
P16150	205	1	H1N1
P16150	206	1	H1N1
P16150	210	1	N1
P16150	211	1	N1
P16150	214	2	N1,N1A1
P16150	216	2	N1,H1N2
P16150	218	4	H1N1,N1,H1N1A1,H1N2
P16150	219	2	H1N1,H1N1A1
P16150	222	4	H1N1,H1N2,N1,N1A1
P16150	223	6	H1N1,H1N1A2,H1N1A1,H2N2A1F1,N1,N1A1
P16150	27	2	H1N1A2,N1A1
P16150	28	1	N1A1
P16150	3	1	H1N1A1
P16150	68	1	H1N1
P16150	7	3	H1N1,H1N1A1,H1N1A2
P16150	74	2	H1N1,H1N1A1
P16150	75	2	H1N1,H1N1A2
P16150	80	1	N1
P16150	84	1	N1
P16150	85	1	N1
P16150	9	1	H1N1
P16150	90	2	H1N1,N1
P16150	94	1	N1
Q14242	105	1	N1
Q14242	141	1	N1
Q14242	145	1	N1
Q14242	146	1	N1
Q14242	151	3	N1,H1N1,H1N2A1
Q14242	155	1	N1
Q14242	166	1	N1
Q14242	269	7	N1,H1N1A1,H2N2A1,H2N2,H2N2A2F1,H1N1,H1N2
Q14242	271	2	N1,H2N2
Q14242	272	3	N1,H2N2,H2N2A1
Q14242	274	8	N1,H1N1,H2N2A1,H2N2A2F1,H1N2A1,H1N1A1,H2N2,H2N2A1F1
Q14242	49	1	N1
Q14242	51	1	N1
Q14242	52	1	N1
Q14242	55	1	N1
Q14242	59	1	N1
Q14242	62	1	N1
Q14242	63	2	N1,H1N1
Q14242	64	3	N1,H1N1,H1N1A1
Q14242	72	1	N1
Q14242	73	1	N1
Q14242	82	1	N1
Q14242	85	2	N1,N1A1
Q14242	86	4	N1,H1N1A2,H1N1A1,H2N2A2F1
Q5E9Z2	455	1	H1N2
Q8WXI7.3	102	1	H1N1A2
Q8WXI7.3	356	2	H1N1A2,N1A1
Q8WXI7.3	369	6	H1N2A1,N1A1,H2N2A1,H1N1A1,H2N2,H1N1
Q8WXI7.3	372	3	H1N2A1,N1A1,H2N2
Q8WXI7.3	376	3	H1N2A1,H1N2,N1A1
Q8WXI7.3	387	6	N1,H1N2A1,H1N1A1,H2N2,N1A1,H1N2
Q8WXI7.3	394	3	N1,N1A1,H1N2
Q8WXI7.3	409	3	H1N1A1,N1,H1N1
Q8WXI7.3	415	2	H1N1A1,H1N1
Q8WXI7.3	417	1	H1N1A1
Q8WXI7.3	420	1	H1N1
Q8WXI7.3	425	2	H1N2,H1N1A1
Q8WXI7.3	428	1	H1N2
Q8WXI7.3	435	2	H1N2,N1A1
Q8WXI7.3	439	2	H1N2A1,N1A1
Q8WXI7.3	441	1	N1A1
Q8WXI7.3	559	1	H1N1
Q8WXI7.3	568	1	H1N1A1
Q8WXI7.3	64	1	H1N1A2
Q8WXI7.3	692	5	N1,H1N1A1,H1N1,H1N1A2,H2N2A2
Q8WXI7.3	693	1	H2N2A2
Q8WXI7.3	699	1	H1N1
Q8WXI7.3	705	2	H1N1A1,H1N1
Q8WXI7.3	708	2	H1N1A1,N1A1
Q8WXI7.3	709	2	H1N1A2,H1N2A1
Q8WXI7.3	723	1	H2N2
Q8WXI7.3	725	1	H1N2
Q8WXI7.3	730	5	N1,H1N1,H2N2A1,N1A1,H1N1A1
Q8WXI7.3	737	3	H1N2,N1,N1A1
Q8WXI7.3	739	2	H2N2,N1A1
Q8WXI7.3	742	4	H2N2,H1N1A2,N1A1,H2N2A1F1
Q8WXI7.3	743	4	H2N2,H1N1A2,N1A1,H2N2A1F1
Q8WXI7.3	815	1	H1N2
Q8WXI7.3	855	2	H2N2A2,H2N2A1
Q8WXI7.3	860	1	H1N1A1
Q8WXI7.3	957	1	N1
Q8WXI7.3	971	1	H1N1A2
Q8WXI7.3	976	1	H1N1
Q8WXI7.3	984	1	H1N1A2
Q8WXI7.3	985	1	H1N1A2

### Sheet: CD DB
Protein Accession	Modification Site	Localized Glycan Number	Localized Glycans
O14763	401	1	N1
P07359	183	1	N1A1
P07359	186	1	N1A1
P07359	464	1	H1N1A1
P07359	465	2	H1N1A2,H1N1A1
P07359	466	5	H1N1A1,H1N1,H2N2A1F1,N1,H1N1A2
P07359	470	11	N1,N1A1,H2N2A1F1,H2N2A2,H1N2,H1N2A1,H2N2A1,H1N1,H1N1A1,H2N2,H1N1A2
P07359	474	5	N1,N1A1,H1N2,H1N1,H2N2
P07359	475	6	H2N2A1F1,N1,N1A1,H1N2,H1N1A1,H1N1A2
P07359	478	9	H1N1A2,N1A1,H1N1,H2N2A2,H2N2A1,H2N2A2F1,N1,H2N2A1F1,H1N2A1
P16150	1	1	H1N1
P16150	102	1	H1N1
P16150	108	1	H2N2
P16150	110	1	H1N1
P16150	127	2	H1N1,N1
P16150	128	2	H1N1A1,H1N1
P16150	133	2	H1N1,H1N1A1
P16150	134	2	H1N1,H1N1A1
P16150	142	1	H1N1
P16150	16	1	N1
P16150	17	4	H1N1,H1N1A1,H1N1A2,N1
P16150	18	1	H1N2
P16150	189	4	H1N1,H1N1A1,H1N1A2,N1
P16150	190	3	H1N1,H1N1A2,H1N1A1
P16150	192	2	H1N2,H1N1A2
P16150	196	5	H1N1,N1,H1N2,H1N1A2,H1N1A1
P16150	197	6	H1N1,H1N1A1,N1,H1N1A2,N1A1,H2N2A1F1
P16150	200	1	H2N2A1F1
P16150	205	1	H1N1
P16150	206	1	H1N1
P16150	210	1	N1
P16150	211	1	N1
P16150	214	2	N1,N1A1
P16150	216	2	N1,H1N2
P16150	218	4	H1N1,N1,H1N1A1,H1N2
P16150	219	2	H1N1,H1N1A1
P16150	222	2	H1N1,N1A1
P16150	223	5	H1N1,H1N1A2,H1N1A1,N1,N1A1
P16150	27	2	H1N1A2,N1A1
P16150	28	1	N1A1
P16150	3	1	H1N1A1
P16150	68	1	H1N1
P16150	7	3	H1N1,H1N1A1,H1N1A2
P16150	74	2	H1N1,H1N1A1
P16150	75	2	H1N1,H1N1A2
P16150	80	1	N1
P16150	84	1	N1
P16150	85	1	N1
P16150	9	1	H1N1
P16150	90	2	H1N1,N1
P16150	94	1	N1
P17927	2027	1	H1N1A2
P17927	2030	1	H1N1A2
P29016	143	1	N1
P29016	148	1	N1
P29016	152	3	N1,H1N2,H1N1
P32942	532	1	H1N1
P32942	536	1	H2N2A2
Q14242	105	1	N1
Q14242	141	1	N1
Q14242	145	1	N1
Q14242	146	1	N1
Q14242	151	3	N1,H1N1,H1N2A1
Q14242	155	1	N1
Q14242	166	1	N1
Q14242	269	7	N1,H1N1A1,H2N2A1,H2N2,H2N2A2F1,H1N1,H1N2
Q14242	271	2	N1,H2N2
Q14242	272	3	N1,H2N2,H2N2A1
Q14242	274	8	N1,H1N1,H2N2A1,H2N2A2F1,H1N2A1,H1N1A1,H2N2,H2N2A1F1
Q14242	49	1	N1
Q14242	51	1	N1
Q14242	52	1	N1
Q14242	55	1	N1
Q14242	59	1	N1
Q14242	62	1	N1
Q14242	63	2	N1,H1N1
Q14242	64	3	N1,H1N1,H1N1A1
Q14242	72	1	N1
Q14242	73	1	N1
Q14242	82	1	N1
Q14242	85	2	N1,N1A1
Q14242	86	4	N1,H1N1A2,H1N1A1,H2N2A2F1
Q8WXI7.3	102	1	H1N1A2
Q8WXI7.3	356	2	H1N1A2,N1A1
Q8WXI7.3	369	6	H1N2A1,N1A1,H2N2A1,H1N1A1,H2N2,H1N1
Q8WXI7.3	372	2	H1N2A1,H2N2
Q8WXI7.3	376	3	H1N2A1,H1N2,N1A1
Q8WXI7.3	387	5	N1,H1N2A1,H1N1A1,H2N2,N1A1
Q8WXI7.3	394	2	N1,N1A1
Q8WXI7.3	409	3	H1N1A1,N1,H1N1
Q8WXI7.3	415	2	H1N1A1,H1N1
Q8WXI7.3	417	1	H1N1A1
Q8WXI7.3	420	1	H1N1
Q8WXI7.3	425	2	H1N2,H1N1A1
Q8WXI7.3	428	1	H1N2
Q8WXI7.3	435	2	H1N2,N1A1
Q8WXI7.3	439	2	H1N2A1,N1A1
Q8WXI7.3	441	1	N1A1
Q8WXI7.3	559	1	H1N1
Q8WXI7.3	568	1	H1N1A1
Q8WXI7.3	64	1	H1N1A2
Q8WXI7.3	692	5	N1,H1N1A1,H1N1,H1N1A2,H2N2A2
Q8WXI7.3	693	1	H2N2A2
Q8WXI7.3	699	1	H1N1
Q8WXI7.3	705	2	H1N1A1,H1N1
Q8WXI7.3	708	2	H1N1A1,N1A1
Q8WXI7.3	709	2	H1N1A2,H1N2A1
Q8WXI7.3	723	1	H2N2
Q8WXI7.3	725	1	H1N2
Q8WXI7.3	730	2	N1,H1N1A1
Q8WXI7.3	737	3	H1N2,N1,N1A1
Q8WXI7.3	739	2	H2N2,N1A1
Q8WXI7.3	742	3	H2N2,H1N1A2,N1A1
Q8WXI7.3	743	3	H2N2,H1N1A2,N1A1
Q8WXI7.3	815	1	H1N2
Q8WXI7.3	855	2	H2N2A2,H2N2A1
Q8WXI7.3	860	1	H1N1A1
Q8WXI7.3	957	1	N1
Q8WXI7.3	971	1	H1N1A2
Q8WXI7.3	976	1	H1N1
Q8WXI7.3	984	1	H1N1A2
Q8WXI7.3	985	1	H1N1A2

### Sheet: Ecoli DB
Protein Accession	Modification Site	Localized Glycan Number	Localized Glycans
P07359	183	1	N1A1
P07359	186	1	N1A1
P07359	464	1	H1N1A1
P07359	465	2	H1N1A2,H1N1A1
P07359	466	5	H1N1A1,H1N1,H2N2A1F1,N1,H1N1A2
P07359	470	11	N1,N1A1,H2N2A1F1,H2N2A2,H1N2,H1N2A1,H2N2A1,H1N1,H1N1A1,H2N2,H1N1A2
P07359	474	5	N1,N1A1,H1N2,H1N1,H2N2
P07359	475	6	H2N2A1F1,N1,N1A1,H1N2,H1N1A1,H1N1A2
P07359	478	10	H1N1A2,N1A1,H1N1,H2N2A2,H2N2A1,H2N2A2F1,N1,H2N2A1F1,H1N2,H1N2A1
P16150	1	1	H1N1
P16150	102	1	H1N1
P16150	108	1	H2N2
P16150	110	1	H1N1
P16150	127	2	H1N1,N1
P16150	128	2	H1N1A1,H1N1
P16150	133	2	H1N1,H1N1A1
P16150	134	2	H1N1,H1N1A1
P16150	142	1	H1N1
P16150	16	1	N1
P16150	17	4	H1N1,H1N1A1,H1N1A2,N1
P16150	18	1	H1N2
P16150	189	4	H1N1,H1N1A1,H1N1A2,N1
P16150	190	3	H1N1,H1N1A2,H1N1A1
P16150	192	2	H1N2,H1N1A2
P16150	196	5	H1N1,N1,H1N2,H1N1A2,H1N1A1
P16150	197	6	H1N1,H1N1A1,N1,H1N1A2,N1A1,H2N2A1F1
P16150	200	1	H2N2A1F1
P16150	205	1	H1N1
P16150	206	1	H1N1
P16150	210	1	N1
P16150	211	1	N1
P16150	214	2	N1,N1A1
P16150	216	2	N1,H1N2
P16150	218	4	H1N1,N1,H1N1A1,H1N2
P16150	219	2	H1N1,H1N1A1
P16150	222	1	H1N1
P16150	223	4	H1N1,H1N1A2,H1N1A1,N1
P16150	27	2	H1N1A2,N1A1
P16150	28	1	N1A1
P16150	3	1	H1N1A1
P16150	68	1	H1N1
P16150	7	3	H1N1,H1N1A1,H1N1A2
P16150	74	2	H1N1,H1N1A1
P16150	75	2	H1N1,H1N1A2
P16150	80	1	N1
P16150	84	1	N1
P16150	85	1	N1
P16150	9	1	H1N1
P16150	90	1	H1N1
P16150	94	1	N1
P33363	257	1	H2N2
P33363	261	1	N1
Q14242	105	1	N1
Q14242	141	1	N1
Q14242	145	1	N1
Q14242	146	1	N1
Q14242	151	3	N1,H1N1,H1N2A1
Q14242	155	1	N1
Q14242	166	1	N1
Q14242	269	7	N1,H1N1A1,H2N2A1,H2N2,H2N2A2F1,H1N1,H1N2
Q14242	271	2	N1,H2N2
Q14242	272	3	N1,H2N2,H2N2A1
Q14242	274	8	N1,H1N1,H2N2A1,H2N2A2F1,H1N2A1,H1N1A1,H2N2,H2N2A1F1
Q14242	49	1	N1
Q14242	51	1	N1
Q14242	52	1	N1
Q14242	55	1	N1
Q14242	59	1	N1
Q14242	62	1	N1
Q14242	63	2	N1,H1N1
Q14242	64	3	N1,H1N1,H1N1A1
Q14242	72	1	N1
Q14242	73	1	N1
Q14242	82	1	N1
Q14242	85	2	N1,N1A1
Q14242	86	4	N1,H1N1A2,H1N1A1,H2N2A2F1
Q8WXI7.3	102	1	H1N1A2
Q8WXI7.3	356	2	H1N1A2,N1A1
Q8WXI7.3	369	6	H1N2A1,N1A1,H2N2A1,H1N1A1,H2N2,H1N1
Q8WXI7.3	372	2	H1N2A1,H2N2
Q8WXI7.3	376	3	H1N2A1,H1N2,N1A1
Q8WXI7.3	387	5	N1,H1N2A1,H1N1A1,H2N2,N1A1
Q8WXI7.3	394	2	N1,N1A1
Q8WXI7.3	409	3	H1N1A1,N1,H1N1
Q8WXI7.3	415	2	H1N1A1,H1N1
Q8WXI7.3	417	1	H1N1A1
Q8WXI7.3	420	1	H1N1
Q8WXI7.3	425	2	H1N2,H1N1A1
Q8WXI7.3	428	1	H1N2
Q8WXI7.3	435	2	H1N2,N1A1
Q8WXI7.3	439	2	H1N2A1,N1A1
Q8WXI7.3	441	1	N1A1
Q8WXI7.3	559	1	H1N1
Q8WXI7.3	568	1	H1N1A1
Q8WXI7.3	64	1	H1N1A2
Q8WXI7.3	692	5	N1,H1N1A1,H1N1,H1N1A2,H2N2A2
Q8WXI7.3	693	1	H2N2A2
Q8WXI7.3	699	1	H1N1
Q8WXI7.3	705	1	H1N1A1
Q8WXI7.3	708	2	H1N1A1,N1A1
Q8WXI7.3	709	2	H1N1A2,H1N2A1
Q8WXI7.3	723	1	H2N2
Q8WXI7.3	725	1	H1N2
Q8WXI7.3	730	3	N1,N1A1,H1N1A1
Q8WXI7.3	737	2	N1,N1A1
Q8WXI7.3	739	2	H2N2,N1A1
Q8WXI7.3	742	4	H2N2,H1N1A2,N1A1,H2N2A1F1
Q8WXI7.3	743	4	H2N2,H1N1A2,N1A1,H2N2A1F1
Q8WXI7.3	815	1	H1N2
Q8WXI7.3	855	2	H2N2A2,H2N2A1
Q8WXI7.3	860	1	H1N1A1
Q8WXI7.3	957	1	N1
Q8WXI7.3	971	1	H1N1A2
Q8WXI7.3	976	1	H1N1
Q8WXI7.3	984	1	H1N1A2
Q8WXI7.3	985	1	H1N1A2

### Sheet: Yeast DB
Protein Accession	Modification Site	Localized Glycan Number	Localized Glycans
P07359	464	1	H1N1A1
P07359	465	2	H1N1A2,H1N1A1
P07359	466	5	H1N1A1,H1N1,H2N2A1F1,N1,H1N1A2
P07359	470	10	N1,N1A1,H2N2A1F1,H2N2A2,H1N2,H1N2A1,H2N2A1,H1N1A1,H2N2,H1N1A2
P07359	474	5	N1,N1A1,H1N2,H1N1,H2N2
P07359	475	6	H2N2A1F1,N1,N1A1,H1N2,H1N1A1,H1N1A2
P07359	478	10	H1N1A2,N1A1,H1N1,H2N2A2,H2N2A1,H2N2A2F1,N1,H2N2A1F1,H1N2,H1N2A1
P16150	1	1	H1N1
P16150	108	1	H2N2
P16150	110	1	H1N1
P16150	127	2	H1N1,N1
P16150	128	2	H1N1A1,H1N1
P16150	133	2	H1N1,H1N1A1
P16150	134	2	H1N1,H1N1A1
P16150	142	1	H1N1
P16150	17	3	H1N1,H1N1A1,H1N1A2
P16150	189	4	H1N1,H1N1A1,H1N1A2,N1
P16150	190	3	H1N1,H1N1A2,H1N1A1
P16150	192	2	H1N2,H1N1A2
P16150	196	5	H1N1,N1,H1N2,H1N1A2,H1N1A1
P16150	197	5	H1N1,H1N1A1,N1,H1N1A2,N1A1
P16150	206	1	H1N1
P16150	210	1	N1
P16150	211	1	N1
P16150	214	2	N1,N1A1
P16150	216	2	N1,H1N2
P16150	218	4	H1N1,N1,H1N1A1,H1N2
P16150	219	2	H1N1,H1N1A1
P16150	222	1	H1N1
P16150	223	3	H1N1,H1N1A2,H1N1A1
P16150	27	2	H1N1A2,N1A1
P16150	28	1	N1A1
P16150	3	1	H1N1A1
P16150	68	1	H1N1
P16150	7	3	H1N1,H1N1A1,H1N1A2
P16150	74	2	H1N1,H1N1A1
P16150	75	2	H1N1,H1N1A2
P16150	80	1	N1
P16150	84	1	N1
P16150	85	1	N1
P16150	9	1	H1N1
P16150	90	1	H1N1
P38871	82	2	H1N1,H1N1A1
P53688	163	1	H2N2A1
Q03920	51	1	N1
Q03920	53	1	N1
Q03920	57	1	N1
Q03920	58	1	N1
Q03935	153	1	N1
Q03935	155	1	N1
Q06833	646	1	H1N1A2
Q14242	141	1	N1
Q14242	145	1	N1
Q14242	146	1	N1
Q14242	151	2	N1,H1N1
Q14242	155	1	N1
Q14242	166	1	N1
Q14242	269	7	N1,H1N1A1,H2N2A1,H2N2,H2N2A2F1,H1N1,H1N2
Q14242	271	2	N1,H2N2
Q14242	272	3	N1,H2N2,H2N2A1
Q14242	274	8	N1,H1N1,H2N2A1,H2N2A2F1,H1N2A1,H1N1A1,H2N2,H2N2A1F1
Q14242	49	1	N1
Q14242	51	1	N1
Q14242	52	1	N1
Q14242	55	1	N1
Q14242	59	1	N1
Q14242	62	1	N1
Q14242	63	2	N1,H1N1
Q14242	64	3	N1,H1N1,H1N1A1
Q14242	82	1	N1
Q14242	85	2	N1,N1A1
Q14242	86	2	N1,H1N1A2
Q8WXI7.3	102	1	H1N1A2
Q8WXI7.3	356	2	H1N1A2,N1A1
Q8WXI7.3	369	5	H1N2A1,N1A1,H2N2A1,H1N1A1,H2N2
Q8WXI7.3	372	2	H1N2A1,H2N2
Q8WXI7.3	376	3	H1N2A1,H1N2,N1A1
Q8WXI7.3	387	3	N1,H1N2A1,H1N1A1
Q8WXI7.3	394	2	N1,N1A1
Q8WXI7.3	409	3	H1N1A1,N1,H1N1
Q8WXI7.3	415	2	H1N1A1,H1N1
Q8WXI7.3	417	1	H1N1A1
Q8WXI7.3	420	1	H1N1
Q8WXI7.3	425	2	H1N2,H1N1A1
Q8WXI7.3	428	1	H1N2
Q8WXI7.3	435	1	H1N2
Q8WXI7.3	439	1	H1N2A1
Q8WXI7.3	559	1	H1N1
Q8WXI7.3	568	1	H1N1A1
Q8WXI7.3	64	1	H1N1A2
Q8WXI7.3	692	4	N1,H1N1A1,H1N1,H1N1A2
Q8WXI7.3	705	1	H1N1A1
Q8WXI7.3	708	1	H1N1A1
Q8WXI7.3	709	1	H1N1A2
Q8WXI7.3	723	1	H2N2
Q8WXI7.3	725	1	H1N2
Q8WXI7.3	730	2	N1,H1N1A1
Q8WXI7.3	737	2	N1,N1A1
Q8WXI7.3	739	2	H2N2,N1A1
Q8WXI7.3	742	3	H2N2,H1N1A2,N1A1
Q8WXI7.3	743	3	H2N2,H1N1A2,N1A1
Q8WXI7.3	815	1	H1N2
Q8WXI7.3	971	1	H1N1A2
Q8WXI7.3	976	1	H1N1
Q8WXI7.3	984	1	H1N1A2
Q8WXI7.3	985	1	H1N1A2

### Sheet: Mouse DB
Protein Accession	Modification Site	Localized Glycan Number	Localized Glycans
P07359	465	1	H1N1A2
P07359	466	4	H1N1A1,H1N1,H2N2A1F1,N1
P07359	470	10	N1,N1A1,H2N2A1F1,H2N2A2,H1N2,H1N2A1,H2N2A1,H1N1A1,H2N2,H1N1A2
P07359	474	5	N1,N1A1,H1N2,H1N1,H2N2
P07359	475	6	H2N2A1F1,N1,N1A1,H1N2,H1N1A1,H1N1A2
P07359	478	10	H1N1A2,N1A1,H1N1,H2N2A2,H2N2A1,H2N2A2F1,N1,H2N2A1F1,H1N2,H1N2A1
P16150	1	1	H1N1
P16150	108	1	H2N2
P16150	127	2	H1N1,N1
P16150	128	2	H1N1A1,H1N1
P16150	133	2	H1N1,H1N1A1
P16150	134	2	H1N1,H1N1A1
P16150	142	1	H1N1
P16150	17	3	H1N1,H1N1A1,H1N1A2
P16150	189	4	H1N1,H1N1A1,H1N1A2,N1
P16150	190	3	H1N1,H1N1A2,H1N1A1
P16150	192	2	H1N2,H1N1A2
P16150	196	5	H1N1,N1,H1N2,H1N1A2,H1N1A1
P16150	197	5	H1N1,H1N1A1,N1,H1N1A2,N1A1
P16150	206	1	H1N1
P16150	210	1	N1
P16150	211	1	N1
P16150	214	2	N1,N1A1
P16150	216	2	N1,H1N2
P16150	218	4	H1N1,N1,H1N1A1,H1N2
P16150	219	2	H1N1,H1N1A1
P16150	222	1	H1N1
P16150	223	3	H1N1,H1N1A2,H1N1A1
P16150	27	2	H1N1A2,N1A1
P16150	28	1	N1A1
P16150	3	1	H1N1A1
P16150	68	1	H1N1
P16150	7	3	H1N1,H1N1A1,H1N1A2
P16150	74	2	H1N1,H1N1A1
P16150	75	2	H1N1,H1N1A2
P16150	80	1	N1
P16150	84	1	N1
P16150	85	1	N1
P16150	9	1	H1N1
P70175	332	1	H1N1A1
P70175	357	1	N1
Q14242	141	1	N1
Q14242	145	1	N1
Q14242	146	1	N1
Q14242	151	2	N1,H1N1
Q14242	155	1	N1
Q14242	166	1	N1
Q14242	269	7	N1,H1N1A1,H2N2A1,H2N2,H2N2A2F1,H1N1,H1N2
Q14242	271	2	N1,H2N2
Q14242	272	3	N1,H2N2,H2N2A1
Q14242	274	8	N1,H1N1,H2N2A1,H2N2A2F1,H1N2A1,H1N1A1,H2N2,H2N2A1F1
Q14242	49	1	N1
Q14242	51	1	N1
Q14242	52	1	N1
Q14242	55	1	N1
Q14242	59	1	N1
Q14242	62	1	N1
Q14242	63	2	N1,H1N1
Q14242	64	3	N1,H1N1,H1N1A1
Q14242	82	1	N1
Q14242	85	2	N1,N1A1
Q14242	86	2	N1,H1N1A2
Q8BZ21	1344	1	H1N1
Q8WXI7.3	356	2	H1N1A2,N1A1
Q8WXI7.3	369	5	H1N2A1,N1A1,H2N2A1,H1N1A1,H2N2
Q8WXI7.3	372	2	H1N2A1,H2N2
Q8WXI7.3	376	3	H1N2A1,H1N2,N1A1
Q8WXI7.3	387	3	N1,H1N2A1,H1N1A1
Q8WXI7.3	394	2	N1,N1A1
Q8WXI7.3	409	3	H1N1A1,N1,H1N1
Q8WXI7.3	415	2	H1N1A1,H1N1
Q8WXI7.3	417	1	H1N1A1
Q8WXI7.3	425	1	H1N2
Q8WXI7.3	428	1	H1N2
Q8WXI7.3	435	1	H1N2
Q8WXI7.3	439	1	H1N2A1
Q8WXI7.3	568	1	H1N1A1
Q8WXI7.3	64	1	H1N1A2
Q8WXI7.3	692	3	N1,H1N1A1,H1N1
Q8WXI7.3	723	1	H2N2
Q8WXI7.3	725	1	H1N2
Q8WXI7.3	730	2	N1,H1N1A1
Q8WXI7.3	737	2	N1,N1A1
Q8WXI7.3	739	2	H2N2,N1A1
Q8WXI7.3	742	2	H1N1A2,N1A1
Q8WXI7.3	743	2	H1N1A2,N1A1
Q8WXI7.3	815	1	H1N2
Q8WXI7.3	971	1	H1N1A2
Q8WXI7.3	976	1	H1N1
Q8WXI7.3	984	1	H1N1A2
Q8WXI7.3	985	1	H1N1A2
